# EntomonVR: a New Virtual Reality Game for Learning Insect Morphology

**DOI:** 10.1101/2023.02.01.526587

**Authors:** Mikaeel Pasandideh Saqalaksari, Ali Asghar Talebi, Thomas van de Kamp, Sajjad Reyhani Haghighi, Dominique Zimmermann, Adrian Richter

## Abstract

In recent years, the study of insect morphology has benefited greatly from the emergence of new digital imaging and analysis technologies such as X-ray micro-computed tomography (μ-CT), digital 3D reconstruction, and animation. Through interactive gaming and virtual reality, the external morphology of insects can be studied by a broad audience of both entomologists and non-specialists. EntomonVR is a serious game designed to investigate the external morphology of insects with adequate quality for the virtual reality platform. We discuss the advantages of virtual reality, introduce the EntomonVR new educational game, and conclude about future perspectives, validations, and cost-effectiveness. For game assessment, we have tested this game on 25 participants with an entomological background and improved the game based on their feedback. This study demonstrates the efficacy of virtual reality technology for an experimental learning environment in teaching the morphology of insects and the crucial needs for advancing an efficient and interactive educational program.
