## Supplementary 02 for "EntomonVR: a New Virtual Reality Game for Learning Insect Morphology"

### Sheet: Sheet1
		University of Tehran					Tarbiat Modares University					Shahid Beheshti University					Guilan University															Normalize
	Questions	User 1	User 2	User 3	User 4	User 5	User 6	User 7	User 8	User 9	User 10	User 11	User 12	User 13	User 14	User 15	User 16	User 17	User 18	User 19	User 20	User 21	User 22	User 23	User 24	User 25	5Star Count	4Star Count	3Star Count	2Star Count	1Star Count	5Star Count	4Star Count	3Star Count	2Star Count	1Star Count
1	How old are you?	23	23	24	24	28	25	30	28	25	24	26	25	23	26	25
2	What is your gender?	Female	Female	Female	Male	Male	Male	Male	Female	Male	Female	Male	Male	Female	Female	Female	Female	Male	Female	Female	Female	Female	Male	Female	Female	Male
3	What is your academic grade?	MSc	MSc	MSc	MSc	PhD	MSc	PhD	PhD	MSc	MSc	MSc	MSc	MSc	PhD	MSc	MSc	PhD	MSc	MSc	MSc	MSc	PhD	MSc	PhD	PhD
4	Did you have experience with VR already?	Yes	No	No	No	No	No	No	No	No	No	Yes	Yes	No	No	No	No	No	No	No	No	No	No	No	No	No
5	Did you hear about virtual reality before?	5	3	2	2	2	3	4	3	2	3	5	5	4	3	4	2	4	2	3	2	2	4	2	3	2	3	5	7	10	0
6	Would you like to see digital insects in a virtual environment?	5	4	4	3	5	4	5	4	3	5	5	5	5	4	5	5	4	2	4	3	3	4	3	5	2	10	8	5	2	0	9	6	4	3	0	30	20	13.3333	10	0
7	Did you have experience virtual learning in biology?	1	2	2	1	1	1	1	1	1	1	3	3	2	3	2	1	1	1	1	1	1	1	1	1	1	0	0	3	4	18
8	Did you feel well without assistance during the VR?	5	3	3	1	3	1	2	1	3	2	5	5	3	4	3	3	2	1	2	1	1	2	2	1	1	3	1	7	6	8	3	1	7	6	8	10	3.33333	23.3333	20	26.6667
9	Did you need to have an in app tablet?	4	5	5	4	3	4	4	4	5	4	5	5	4	4	4	5	4	5	5	5	4	4	5	5	5	12	12	1	0	0	12	12	1	0	0	40	40	3.33333	0	0
10	Did you get any tense in virtual environment?	1	3	3	3	2	2	3	3	2	2	1	1	2	1	2	2	2	3	1	2	2	3	2	1	2	0	0	7	12	6	6	12	7	0	0	20	40	23.3333	0	0
11	Is it exciting to touch insects in virtual environment?	5	5	4	3	5	5	5	4	4	5	4	5	4	5	4	4	5	3	4	3	3	5	3	3	2	10	8	6	1	0	10	8	6	1	0	33.3333	26.6667	20	3.33333	0
12	Did you enjoy the experience of insect studying with the EntomonVR?	5	5	5	4	5	5	5	5	4	5	4	4	5	4	4	5	5	3	3	3	4	4	3	4	4	11	10	4	0	0	11	10	4	0	0	36.6667	33.3333	13.3333	0	0
13	Did you feel nervous or have fear in the EntomonVR?	1	2	3	4	2	2	2	3	2	3	1	2	2	1	2	2	1	1	2	2	1	1	2	1	2	0	1	3	13	8	8	13	3	1	0	26.6667	43.3333	10	3.33333	0
14	Did you found your mind wandering while being in the virtual environment?	2	2	2	3	1	2	1	1	2	2	1	1	2	1	1	1	1	3	2	1	2	2	1	1	3	0	0	3	10	12	12	10	3	0	0	40	33.3333	10	0	0
15	Were the interaction devices easy to work with?	5	3	4	3	4	2	4	3	2	3	5	4	3	4	4	4	5	3	4	3	3	4	3	3	3	3	9	11	2	0	3	9	11	2	0	10	30	36.6667	6.66667	0
16	Did you get into problem while working with interaction controllers?	2	2	2	4	2	4	2	3	4	3	1	1	2	1	2	3	2	3	2	3	3	2	3	3	3	0	3	9	10	3	3	10	9	3	0	10	33.3333	30	10	0
17	Did you enjoy dealing with the interaction controllers?	5	4	4	3	4	3	4	4	3	3	4	4	3	4	5	4	4	3	4	3	4	4	3	3	3	2	13	10	0	0	2	13	10	0	0	6.66667	43.3333	33.3333	0	0
18	Did you feel disorientation while teleporting?	1	3	3	4	2	2	1	3	3	4	1	1	2	1	1	2	2	3	1	2	2	1	2	2	3	0	2	6	9	8	8	9	6	2	0	26.6667	30	20	6.66667	0
19	Did you experience nausea or motion sickness during the training?	1	1	1	2	1	1	1	2	1	1	1	1	1	1	1	1	1	2	1	1	1	3	1	2	2	0	0	1	5	19	19	5	1	0	0	63.3333	16.6667	3.33333	0	0
20	Did You experience any eye fatigue?	1	2	1	1	1	1	1	2	2	1	1	2	2	1	2	1	2	2	2	1	1	2	1	3	1	0	0	1	10	14	14	10	1	0	0	46.6667	33.3333	3.33333	0	0
21	Did the virtual insects reconstructed similar as the physical ones?	5	5	5	4	5	5	5	4	5	4	5	5	5	4	5	5	5	5	5	5	5	5	5	5	5	21	4	0	0	0	21	4	0	0	0	70	13.3333	0	0	0
22	Was there a variety of insects included in the app?	3	3	4	4	4	4	3	3	4	5	4	4	5	4	4	4	4	3	5	3	3	4	3	5	3	4	12	9	0	0	4	12	9	0	0	13.3333	40	30	0	0
23	Do you think the laboratory had a realistic environment?	4	5	4	4	5	5	5	4	4	5	4	4	4	4	5	5	5	4	5	4	4	3	4	5	4	10	14	1	0	0	10	14	1	0	0	33.3333	46.6667	3.33333	0	0
24	Do you believe this training could have some value for you in insect learning?	5	5	5	4	5	5	4	4	5	5	5	5	5	5	5	5	5	5	5	5	5	5	5	5	5	22	3	0	0	0	22	3	0	0	0	73.3333	10	0	0	0
25	Do you enjoy the challange of VR learing in insect science?	5	4	5	3	5	5	4	4	4	3	5	4	4	4	4	5	5	3	4	4	5	3	5	5	3	10	10	5	0	0	10	10	5	0	0	33.3333	33.3333	16.6667	0	0
26	How was the EntomonVR compared to traditional solution in practical training ?	5	5	4	4	5	5	4	5	5	5	5	5	5	5	4	5	5	4	4	5	5	4	4	5	4	16	9	0	0	0	16	9	0	0	0	53.3333	30	0	0	0
27	Do you think this is important to do VR training to improve practical skills?	4	4	5	3	5	5	3	5	4	4	4	5	5	5	4	4	5	5	4	4	4	3	3	4	3	9	11	5	0	0	9	11	5	0	0	30	36.6667	16.6667	0	0
28	Are you interest in VR training in higher education?	5	5	3	3	4	5	5	4	4	5	5	5	5	4	5	4	4	3	3	4	4	4	4	5	3	10	10	5	0	0	10	10	5	0	0	33.3333	33.3333	16.6667	0	0
29	Do you feel the necessity of developing the EntomonVR for internal morphology?	5	5	4	4	5	5	5	5	4	5	5	5	4	5	5	5	5	4	4	3	3	5	4	5	4	15	8	2	0	0	15	8	2	0	0	50	26.6667	6.66667	0	0
30	Are you interest on technical innovation?	4	3	3	2	4	5	4	3	4	2	5	5	4	4	5	4	5	3	3	4	4	4	4	5	3	6	11	6	2	0	6	11	6	2	0	20	36.6667	20	6.66667	0
																																					33.75	30.5556	14.7222	2.77778	1.11111
